# Machine-learning classification suggests that many alphaproteobacterial prophages may instead be gene transfer agents

**DOI:** 10.1101/697243

**Authors:** Roman Kogay, Taylor B. Neely, Daniel P. Birnbaum, Camille R. Hankel, Migun Shakya, Olga Zhaxybayeva

## Abstract

Many of the sequenced bacterial and archaeal genomes encode regions of viral provenance. Yet, not all of these regions encode *bona fide* viruses. Gene transfer agents (GTAs) are thought to be former viruses that are now maintained in genomes of some bacteria and archaea and are hypothesized to enable exchange of DNA within bacterial populations. In Alphaproteobacteria, genes homologous to the ‘head-tail’ gene cluster that encodes structural components of the *Rhodobacter capsulatus* GTA (RcGTA) are found in many taxa, even if they are only distantly related to *Rhodobacter capsulatus*. Yet, in most genomes available in GenBank RcGTA-like genes have annotations of typical viral proteins, and therefore are not easily distinguished from their viral homologs without additional analyses. Here, we report a ‘support vector machine’ classifier that quickly and accurately distinguishes RcGTA-like genes from their viral homologs by capturing the differences in the amino acid composition of the encoded proteins. Our open-source classifier is implemented in Python and can be used to scan homologs of the RcGTA genes in newly sequenced genomes. The classifier can also be trained to identify other types of GTAs, or even to detect other elements of viral ancestry. Using the classifier trained on a manually curated set of homologous viruses and GTAs, we detected RcGTA-like ‘head-tail’ gene clusters in 57.5% of the 1,423 examined alphaproteobacterial genomes. We also demonstrated that more than half of the *in silico* prophage predictions are instead likely to be GTAs, suggesting that in many alphaproteobacterial genomes the RcGTA-like elements remain unrecognized.

**Data deposition:** Sequence alignments and phylogenetic trees are available in a **FigShare** repository at DOI 10.6084/m9.figshare.8796419. The Python source code of the described classifier and additional scripts used in the analyses are available via a **GitHub** repository at https://github.com/ecg-lab/GTA-Hunter-v1
