## Supplementary Tables S1-S15 for "Machine-learning classification suggests that many alphaproteobacterial prophages may instead be gene transfer agents": Table S1.xlsx

### Sheet: Table S1
Table S1. Functional annotations of the 'head-tail' cluster genes of the Rhodobacter capsulatus gene transfer agent.
Gene	Old locus tag	New locus tag	GenBank Annotation*
g1	RCAP_rcc01682	RCAP_RS08335	hypothetical protein
g2	RCAP_rcc01683	RCAP_RS08340	ATP-binding protein
g3	RCAP_rcc01684	RCAP_RS08345	phage-portal protein
g3.5	RCAP_rcc01685	RCAP_RS08350	hypothetical protein
g4	RCAP_rcc01686	RCAP_RS08355	HK97 family phage prohead protease
g5	RCAP_rcc01687	RCAP_RS08360	phage major capsid protein
g6	RCAP_rcc01688	RCAP_RS08365	hypothetical protein
g7	RCAP_rcc01689	RCAP_RS08370	head-tail adaptor protein
g8	RCAP_rcc01690	RCAP_RS08375	DUF3168 domain-containing protein
g9	RCAP_rcc01691	RCAP_RS08380	phage major tail protein, TP901-1 family
g10	RCAP_rcc01692	RCAP_RS08385	gene transfer agent family protein
g10.1	RCAP_rcc01693	RCAP_RS08390	phage tail assembly chaperone
g11	RCAP_rcc01694	RCAP_RS08395	phage tail tape measure protein
g12	RCAP_rcc01695	RCAP_RS08400	TIGR02217 family protein
g13	RCAP_rcc01696	RCAP_RS08405	DUF2163 domain-containing protein
g14	RCAP_rcc01697	RCAP_RS08410	peptidase
g15	RCAP_rcc01698	RCAP_RS08415	hypothetical protein
*Taken from the GenBank record with accession number NC_014034.1
