## Supplementary Tables S1-S15 for "Machine-learning classification suggests that many alphaproteobacterial prophages may instead be gene transfer agents": Table S4.xlsx

### Sheet: Table S4
Table S4. List of 235 alphaproteobacterial genomes used to find RcGTA-like clusters for the training datasets.
Assembly ID	Organism Name
GCF_000006905.1	Caulobacter crescentus CB15
GCF_000006965.1	Sinorhizobium meliloti 1021
GCF_000007025.1	Rickettsia conorii str. Malish 7
GCF_000007105.1	Zymomonas mobilis subsp. mobilis ZM4
GCF_000007125.1	Brucella melitensis bv. 1 str. 16M
GCF_000007505.1	Brucella suis 1330
GCF_000008025.1	Wolbachia endosymbiont of Drosophila melanogaster
GCF_000008045.1	Rickettsia typhi str. Wilmington
GCF_000008145.1	Brucella abortus biovar 1 str. 9-941
GCF_000008385.1	Wolbachia endosymbiont strain TRS of Brugia malayi
GCF_000009265.1	Rhizobium leguminosarum bv. viciae strain 3841
GCF_000009625.1	Mesorhizobium loti MAFF303099
GCF_000009985.1	Magnetospirillum magneticum AMB-1
GCF_000010205.1	Orientia tsutsugamushi str. Ikeda
GCF_000010525.1	Azorhizobium caulinodans ORS 571
GCF_000010725.1	Azospirillum sp. B510
GCF_000010825.1	Acetobacter pasteurianus IFO 3283-01
GCF_000010845.1	Acetobacter pasteurianus IFO 3283-03
GCF_000010865.1	Acetobacter pasteurianus IFO 3283-07
GCF_000010885.1	Acetobacter pasteurianus IFO 3283-22
GCF_000010905.1	Acetobacter pasteurianus IFO 3283-26
GCF_000010925.1	Acetobacter pasteurianus IFO 3283-32
GCF_000010945.1	Acetobacter pasteurianus IFO 3283-01-42C
GCF_000010965.1	Acetobacter pasteurianus IFO 3283-12
GCF_000011365.1	Bradyrhizobium japonicum USDA 110
GCF_000011685.1	Gluconobacter oxydans 621H
GCF_000011945.1	Anaplasma marginale str. St. Maries
GCF_000011965.2	Ruegeria pomeroyi DSS-3
GCF_000012145.1	Rickettsia felis URRWXCal2
GCF_000012345.1	Candidatus Pelagibacter ubique HTCC1062
GCF_000012385.1	Rickettsia bellii RML369-C
GCF_000012565.1	Ehrlichia canis str. Jake
GCF_000012725.1	Nitrobacter winogradskyi Nb-255
GCF_000013005.1	Erythrobacter litoralis HTCC2594
GCF_000013025.1	Hyphomonas neptunium ATCC 15444
GCF_000013085.1	Rhodospirillum rubrum ATCC 11170
GCF_000013125.1	Anaplasma phagocytophilum HZ
GCF_000013145.1	Ehrlichia chaffeensis str. Arkansas
GCF_000013165.1	Neorickettsia sennetsu strain Miyayama
GCF_000013325.1	Novosphingobium aromaticivorans DSM 12444
GCF_000013365.1	Rhodopseudomonas palustris HaA2
GCF_000013565.1	Jannaschia sp. CCS1
GCF_000013685.1	Rhodopseudomonas palustris BisB5
GCF_000013745.1	Rhodopseudomonas palustris BisB18
GCF_000013885.1	Nitrobacter hamburgensis X14
GCF_000013985.1	Sphingopyxis alaskensis RB2256
GCF_000014045.1	Roseobacter denitrificans OCh 114
GCF_000014065.1	Ruegeria sp. TM1040
GCF_000014245.1	Chelativorans sp. BNC1
GCF_000014345.1	Rickettsia canadensis str. McKiel
GCF_000014745.1	Maricaulis maris MCS10
GCF_000014825.1	Rhodopseudomonas palustris BisA53
GCF_000014865.1	Magnetococcus marinus MC-1
GCF_000015165.1	Bradyrhizobium sp. BTAi1
GCF_000015445.1	Bartonella bacilliformis KC583
GCF_000015985.1	Rhodobacter sphaeroides ATCC 17029
GCF_000016185.1	Rhodospirillum centenum SW
GCF_000016265.1	Agrobacterium radiobacter K84
GCF_000016285.1	Agrobacterium vitis S4
GCF_000016405.1	Rhodobacter sphaeroides ATCC 17025
GCF_000016625.1	Rickettsia massiliae MTU5
GCF_000016725.1	Acidiphilium cryptum JF-5
GCF_000016765.1	Sphingomonas wittichii RW1
GCF_000016845.1	Brucella ovis ATCC 25840
GCF_000017145.1	Sinorhizobium medicae WSM419
GCF_000017265.1	Phenylobacterium zucineum HLK1
GCF_000017405.1	Ochrobactrum anthropi ATCC 49188
GCF_000017565.1	Parvibaculum lavamentivorans DS-1
GCF_000017645.1	Xanthobacter autotrophicus Py2
GCF_000018145.1	Dinoroseobacter shibae DFL 12
GCF_000018205.1	Rickettsia akari str. Hartford
GCF_000018225.1	Rickettsia rickettsii str. 'Sheila Smith'
GCF_000018245.1	Rickettsia bellii OSU 85-389
GCF_000018525.1	Brucella canis ATCC 23365
GCF_000018545.1	Sinorhizobium fredii NGR234
GCF_000018725.1	Brucella abortus S19
GCF_000018845.1	Methylobacterium extorquens PA1
GCF_000018905.1	Brucella suis ATCC 23445
GCF_000019145.1	Caulobacter sp. K31
GCF_000019365.1	Methylobacterium sp. 4-46
GCF_000019725.1	Methylobacterium radiotolerans JCM 2831
GCF_000019845.1	Beijerinckia indica subsp. indica ATCC 9039
GCF_000019945.1	Methylobacterium populi BJ001
GCF_000020265.1	Rhizobium etli CIAT 652
GCF_000020305.1	Anaplasma marginale str. Florida
GCF_000020445.1	Rhodopseudomonas palustris TIE-1
GCF_000021005.1	Rhodobacter sphaeroides KD131
GCF_000021325.1	Gluconacetobacter diazotrophicus PAl 5
GCF_000021345.1	Rhizobium leguminosarum bv. trifolii WSM2304
GCF_000021365.1	Oligotropha carboxidovorans OM5
GCF_000021525.1	Rickettsia peacockii str. Rustic
GCF_000021745.1	Methylocella silvestris BL2
GCF_000021845.1	Methylobacterium extorquens CM4
GCF_000021865.1	Rhodobacter capsulatus SB 1003
GCF_000022005.1	Caulobacter vibrioides NA1000
GCF_000022085.1	Methylobacterium nodulans ORS 2060
GCF_000022285.1	Wolbachia sp. wRi
GCF_000022525.1	Neorickettsia risticii str. Illinois
GCF_000022625.1	Brucella melitensis ATCC 23457
GCF_000022685.1	Methylobacterium extorquens AM1
GCF_000022725.1	Bartonella grahamii as4aup
GCF_000022745.1	Brucella microti CCM 4915
GCF_000022785.1	Rickettsia prowazekii Rp22
GCF_000023005.1	Rickettsia africae ESF-5
GCF_000023185.1	Rhizobium leguminosarum bv. trifolii WSM1325
GCF_000023765.2	Candidatus Liberibacter asiaticus str. psy62
GCF_000023785.1	Hirschia baltica ATCC 49814
GCF_000024245.1	Zymomonas mobilis subsp. mobilis NCIMB 11163
GCF_000024465.1	Candidatus Puniceispirillum marinum IMCC1322
GCF_000024505.1	Anaplasma centrale str. Israel
GCF_000026005.1	Ehrlichia ruminantium strain Welgevonden
GCF_000026145.1	Bradyrhizobium sp. ORS278,complete sequence
GCF_000046685.1	Bartonella quintana str. Toulouse
GCF_000046705.1	Bartonella henselae strain Houston-1
GCF_000050405.1	Ehrlichia ruminantium str. Gardel
GCF_000050425.1	Ehrlichia ruminantium str. Welgevonden
GCF_000054005.1	Brucella melitensis biovar Abortus 2308
GCF_000063545.1	Orientia tsutsugamushi Boryong
GCF_000067045.1	Gluconacetobacter diazotrophicus PAl 5
GCF_000083545.1	Methylobacterium extorquens DM4
GCF_000091125.1	Sphingobium japonicum UT26S DNA
GCF_000092025.1	Agrobacterium fabrum str. C58
GCF_000092045.1	Rhizobium etli CFN 42
GCF_000092285.1	Caulobacter segnis ATCC 21756
GCF_000092925.1	Starkeya novella DSM 506
GCF_000143145.1	Hyphomicrobium denitrificans ATCC 51888
GCF_000144605.1	Brevundimonas subvibrioides ATCC 15264
GCF_000147775.2	Sinorhizobium meliloti BL225C
GCF_000147795.2	Sinorhizobium meliloti AK83
GCF_000147835.2	Sphingobium chlorophenolicum L-1
GCF_000152825.2	Parvularcula bermudensis HTCC2503
GCF_000154745.2	Phaeobacter inhibens 2.10
GCF_000154765.2	Phaeobacter inhibens DSM 17395
GCF_000154785.2	Roseobacter litoralis Och 149
GCF_000155675.2	Octadecabacter antarcticus 307
GCF_000155735.2	Octadecabacter arcticus 238
GCF_000164885.1	Ketogulonicigenium vulgare Y25
GCF_000166055.1	Rhodomicrobium vannielii ATCC 17100
GCF_000175215.2	Asticcacaulis excentricus CB 48
GCF_000175255.2	Zymomonas mobilis subsp. mobilis ATCC 10988
GCF_000176035.2	Mesorhizobium opportunistum WSM2075
GCF_000177255.2	Rhodopseudomonas palustris DX-1
GCF_000182745.2	Komagataeibacter medellinensis NBRC 3288
GCF_000183665.1	Candidatus Liberibacter solanacearum CLso-ZC1
GCF_000185905.1	Mesorhizobium ciceri biovar biserrulae WSM1271
GCF_000192635.1	Agrobacterium sp. H13-3
GCF_000192725.1	Brucella melitensis M28
GCF_000192745.1	Polymorphum gilvum SL003B-26A1
GCF_000192885.1	Brucella melitensis M5-90
GCF_000195085.1	Candidatus Pelagibacter sp. IMCC9063
GCF_000195735.1	Rickettsia prowazekii str. Madrid E
GCF_000195775.1	Rhodopseudomonas palustris CGA009
GCF_000196435.1	Bartonella tribocorum CIP 105476
GCF_000202835.1	Acidiphilium multivorum AIU301
GCF_000203895.1	Paracoccus denitrificans PD1222
GCF_000218265.1	Sinorhizobium meliloti SM11
GCF_000218565.1	Oligotropha carboxidovorans OM5
GCF_000218585.1	Oligotropha carboxidovorans OM4
GCF_000219355.1	Candidatus Midichloria mitochondrii IricVA
GCF_000221005.1	Brucella pinnipedialis B2/94
GCF_000221205.1	Rickettsia heilongjiangensis 054
GCF_000223195.1	Brucella suis 1330
GCF_000223375.1	Ketogulonigenium vulgarum WSH-001
GCF_000225955.1	Rhodospirillum rubrum F11
GCF_000226315.1	Micavibrio aeruginosavorus ARL-13
GCF_000227645.1	Brucella melitensis NI
GCF_000230555.1	Pelagibacterium halotolerans B2
GCF_000230975.2	Hyphomicrobium denitrificans 1NES1
GCF_000230995.2	Mesorhizobium australicum WSM2073
GCF_000236255.1	Brucella suis VBI22
GCF_000237845.1	Rickettsia slovaca 13-B
GCF_000238175.1	Brucella abortus A13334
GCF_000238195.1	Brucella canis HSK A52141
GCF_000252365.1	Rickettsia slovaca str. D-CWPP
GCF_000253015.1	Bartonella clarridgeiae strain 73
GCF_000253255.1	Novosphingobium sp. PP1Y
GCF_000253295.1	Hyphomicrobium sp. MC1
GCF_000264455.2	Tistrella mobilis KA081020-065
GCF_000277165.1	Rickettsia prowazekii str. Chernikova
GCF_000277185.1	Rickettsia prowazekii str. Katsinyian
GCF_000277205.1	Rickettsia prowazekii str. BuV67-CWPP
GCF_000277245.1	Rickettsia prowazekii str. GvV257
GCF_000277265.1	Rickettsia prowazekii str. RpGvF24
GCF_000277285.1	Rickettsia typhi str. TH1527
GCF_000277305.1	Rickettsia typhi str. B9991CWPP
GCF_000277755.1	Zymomonas mobilis subsp. mobilis ATCC 29191
GCF_000283515.1	Sphingobium sp. SYK-6
GCF_000283595.1	Rickettsia japonica YH
GCF_000283655.1	Azospirillum lipoferum 4B
GCF_000283775.1	Rickettsia rickettsii str. Colombia
GCF_000283795.1	Rickettsia rickettsii str. Arizona
GCF_000283815.1	Rickettsia rickettsii str. Hino
GCF_000283915.1	Rickettsia canadensis str. CA410
GCF_000283935.1	Rickettsia rickettsii str. Hlp#2
GCF_000283955.1	Rickettsia rickettsii str. Brazil
GCF_000283995.1	Rickettsia philipii str. 364D
GCF_000284055.1	Rickettsia amblyommatis str. GAT-30V
GCF_000284075.1	Rickettsia rhipicephali str. 3-7-female6-CWPP
GCF_000284155.1	Rickettsia australis str. Cutlack
GCF_000284175.1	Rickettsia montanensis str. OSU 85-930
GCF_000284195.1	Rickettsia parkeri str. Portsmouth
GCF_000284275.1	Bradyrhizobium sp. S23321
GCF_000284375.1	Bradyrhizobium japonicum USDA 6
GCF_000284415.1	Rhodospirillum photometricum DSM 122
GCF_000299095.1	Alpha proteobacterium HIMB5
GCF_000299115.1	Alpha proteobacterium HIMB59
GCF_000304315.1	Methylocystis sp. SC2
GCF_000304415.1	Sinorhizobium meliloti Rm41
GCF_000306885.1	Wolbachia endosymbiont of Onchocerca ochengi
GCF_000311765.1	Gluconobacter oxydans H24
GCF_000319385.1	Candidatus Endolissoclinum faulkneri L2
GCF_000325745.1	Liberibacter crescens BT-1
GCF_000330885.1	Rhizobium tropici CIAT 899
GCF_000341355.1	Bartonella australis Aust/NH1
GCF_000341385.1	Bartonella vinsonii subsp. berkhoffii str. Winnie
GCF_000344805.1	Bradyrhizobium oligotrophicum S58
GCF_000346065.1	Sinorhizobium meliloti 2011
GCF_000346595.1	Candidatus Liberibacter asiaticus str. gxpsy
GCF_000347675.2	Sphingomonas sp. MM-1
GCF_000348745.1	Micavibrio aeruginosavorus EPB
GCF_000363905.1	Rickettsia prowazekii str. NMRC Madrid E
GCF_000367405.1	Rickettsia prowazekii str. Breinl
GCF_000376585.1	Wolbachia endosymbiont of Drosophila simulans wNo
GCF_000376605.1	Wolbachia endosymbiont of Drosophila simulans wHa
GCF_000439755.1	Anaplasma phagocytophilum str. HZ2
GCF_000439775.1	Anaplasma phagocytophilum str. JM
GCF_000442435.1	Rhizobium etli bv. mimosae str. Mim1
GCF_000444995.1	Paracoccus aminophilus JCM 7686
GCF_000496595.1	Candidatus Liberibacter americanus str. Sao Paulo
GCF_000498655.1	Zymomonas mobilis subsp. mobilis str. CP4 = NRRL B-14023
GCF_000499645.1	Rhizobium sp. IRBG74
GCF_000503895.1	Hyphomicrobium nitrativorans NL23
GCF_000508225.1	Ehrlichia muris AS145
GCF_000511355.1	Leisingera methylohalidivorans DSM 14336
GCF_000511385.1	Phaeobacter gallaeciensis DSM 26640
