## Supplementary Tables S1-S15 for "Machine-learning classification suggests that many alphaproteobacterial prophages may instead be gene transfer agents": Table S5.xlsx

### Sheet: Table S5
Table S5. List of 88 alphaproteobacterial RcGTA-like clusters detected in 85 genomes. The data in the columns show the accession numbers of these homologs.
									RcGTA homolog
Organism name	g1	g2	g3	g3.5	g4	g5	g6	g7	g8	g9	g10	g10.1	g11	g12	g13	g14	g15
Agrobacterium fabrum str. C58		NP_353972.2	NP_353975.1		NP_353977.1	NP_353978.1			NP_353981.2				NP_353987.1	NP_353988.1	NP_353989.1	NP_353990.1	NP_353991.1
Agrobacterium sp. H13-3		WP_083807326.1	WP_013635734.1		WP_013635735.1	WP_041694343.1	WP_013635737.1	WP_013635738.1	WP_013635739.1	WP_003512111.1	WP_013635742.1	WP_019564075.1	WP_013635744.1	WP_013635745.1	WP_013635746.1	WP_013635747.1	WP_013635748.1
Agrobacterium vitis S4		WP_015915373.1	WP_015915375.1		WP_015915377.1	WP_015915378.1	WP_015915379.1	WP_015915380.1	WP_015915381.1	WP_015915383.1	WP_015915384.1	WP_080516961.1	WP_015915386.1	WP_015915387.1	WP_015915388.1		WP_015915390.1
Azorhizobium caulinodans ORS 571		WP_012169636.1	WP_012169640.1		WP_070096998.1	WP_012169644.1	WP_043878957.1	WP_012169647.1	WP_012169648.1	WP_012169649.1	WP_043878959.1	WP_081433911.1	WP_012169652.1	WP_043878961.1	WP_012169656.1	WP_012169657.1
Brucella abortus A13334		WP_002970982.1	WP_002963736.1		WP_002963738.1	WP_002966724.1	WP_002963740.1	WP_002963741.1	WP_006072374.1	WP_002963743.1	WP_002963744.1	WP_002963745.1	WP_002970984.1	WP_002963747.1		WP_002963749.1
Brucella abortus bv. 1 str. 9-941		WP_002971534.1	WP_002963736.1		WP_002963738.1	WP_002966724.1	WP_002963740.1	WP_002963741.1	WP_006072374.1	WP_002963743.1	WP_002963744.1	WP_002963745.1	WP_002970984.1	WP_002963747.1		WP_002963749.1
Brucella abortus S19		WP_002970982.1	WP_002963736.1		WP_002963738.1	WP_002966724.1	WP_002963740.1	WP_002963741.1	WP_006072374.1	WP_002963743.1	WP_002963744.1	WP_002963745.1	WP_002970984.1	WP_002963747.1		WP_002963749.1
Brucella canis ATCC 23365		WP_005969588.1	WP_004691941.1		WP_002963738.1	WP_004688126.1	WP_002963740.1	WP_004688127.1	WP_006072374.1	WP_004689550.1	WP_004688130.1	WP_002963745.1	WP_006132409.1	WP_002963747.1	WP_006132423.1	WP_004683307.1	WP_004691939.1
Brucella canis HSK A52141		WP_005969588.1	WP_004691941.1		WP_002963738.1	WP_004688126.1	WP_002963740.1	WP_004688127.1	WP_006072374.1	WP_004689550.1	WP_004688130.1	WP_002963745.1	WP_006132409.1	WP_002963747.1	WP_006132423.1	WP_004683307.1	WP_004691939.1
Brucella melitensis ATCC 23457		WP_005969588.1	WP_002963736.1			WP_004686539.1	WP_002963740.1	WP_002967503.1	WP_006072374.1	WP_002963743.1	WP_004683300.1	WP_004683301.1	WP_002970984.1	WP_002963747.1	WP_004683305.1	WP_004683307.1	WP_006136163.1
Brucella melitensis biovar Abortus 2308		WP_002970982.1	WP_002963736.1		WP_002963738.1	WP_002966724.1	WP_002963740.1	WP_002963741.1	WP_006072374.1	WP_002963743.1	WP_002963744.1	WP_002963745.1	WP_002970984.1	WP_002963747.1		WP_002963749.1
Brucella melitensis bv. 1 str. 16M		WP_005969588.1	WP_002963736.1							WP_002963743.1	WP_004683300.1	WP_004683301.1	WP_002970984.1	WP_002963747.1	WP_004683305.1	WP_004683307.1	WP_004686783.1
Brucella melitensis M28		WP_005969588.1	WP_002963736.1			WP_004686539.1	WP_002963740.1	WP_002967503.1	WP_006072374.1	WP_002963743.1	WP_004683300.1	WP_004683301.1	WP_002970984.1	WP_002963747.1	WP_004683305.1	WP_004683307.1	WP_006136163.1
Brucella melitensis M5-90		WP_005969588.1	WP_002963736.1			WP_004686539.1	WP_002963740.1	WP_002967503.1	WP_006072374.1	WP_002963743.1	WP_004683300.1	WP_004683301.1	WP_002970984.1	WP_002963747.1	WP_004683305.1	WP_004683307.1	WP_006136163.1
Brucella melitensis NI		WP_005969588.1	WP_002963736.1							WP_002963743.1	WP_004683300.1	WP_004683301.1	WP_002970984.1	WP_002963747.1	WP_004683305.1	WP_004683307.1	WP_006136163.1
Brucella microti CCM 4915		WP_005969588.1	WP_002963736.1		WP_002963738.1	WP_012783908.1	WP_083766959.1	WP_004688127.1	WP_006072374.1	WP_012783910.1	WP_004688130.1		WP_015799544.1	WP_002963747.1	WP_004688133.1	WP_004683307.1	WP_015799545.1
Brucella ovis ATCC 25840		WP_006011860.1	WP_002963736.1		WP_002963738.1		WP_002963740.1	WP_004688127.1	WP_011950138.1		WP_006011875.1	WP_002963745.1	WP_002970984.1			WP_004683307.1	WP_006155363.1
Brucella pinnipedialis B2/94		WP_006176495.1	WP_006160779.1		WP_002963738.1	WP_006185934.1	WP_002963740.1	WP_004688127.1	WP_006072374.1	WP_002963743.1	WP_004688130.1	WP_002963745.1	WP_002970984.1	WP_006160785.1	WP_006185938.1	WP_004683307.1	WP_006160787.1
Brucella suis 1330		WP_006189980.1	WP_002963736.1		WP_006189982.1	WP_004688126.1	WP_002963740.1	WP_004688127.1	WP_006072374.1	WP_004689550.1	WP_004688130.1	WP_002963745.1	WP_006132409.1	WP_002963747.1	WP_006189983.1	WP_006189984.1	WP_078056934.1
Brucella suis 1330		WP_006189980.1	WP_002963736.1		WP_006189982.1	WP_004688126.1	WP_002963740.1	WP_004688127.1	WP_006072374.1	WP_004689550.1	WP_004688130.1	WP_002963745.1	WP_006132409.1	WP_002963747.1	WP_006189983.1	WP_006189984.1	WP_078056934.1
Brucella suis ATCC 23445		WP_006072361.1	WP_002963736.1		WP_006072367.1	WP_004688126.1	WP_002963740.1	WP_006072370.1	WP_006072374.1	WP_004689550.1	WP_004688130.1	WP_002963745.1	WP_006195398.1		WP_006072379.1	WP_004683307.1	WP_080514272.1
Brucella suis VBI22		WP_006189980.1	WP_002963736.1		WP_006189982.1	WP_004688126.1	WP_002963740.1	WP_004688127.1	WP_006072374.1	WP_004689550.1	WP_004688130.1	WP_002963745.1	WP_006132409.1	WP_002963747.1	WP_006189983.1	WP_006189984.1	WP_078056934.1
Caulobacter segnis ATCC 21756		WP_013078155.1	WP_013078157.1		WP_013078159.1	WP_013078161.1			WP_013078163.1	WP_013078164.1	WP_013078165.1	WP_013078166.1	WP_013078167.1	WP_013078170.1	WP_013078171.1	WP_013078172.1	WP_083778454.1
Caulobacter sp. K31		WP_012287934.1	WP_012287932.1		WP_012287930.1	WP_012287929.1			WP_012287927.1	WP_012287926.1	WP_012287925.1	WP_012287924.1		WP_012287920.1	WP_012287919.1	WP_012287918.1	WP_012287917.1
Caulobacter vibrioides NA1000		YP_002518253.3	YP_002518249.1		YP_002518247.1	YP_002518245.1			YP_002518244.2	YP_002518243.1	YP_002518242.1	YP_002518241.1	YP_002518240.1	YP_002518238.1	YP_002518237.1	YP_002518236.3	YP_002518234.1
Dinoroseobacter shibae DFL 12 = DSM 1649		WP_083768379.1	WP_012178845.1	WP_012178844.1	WP_012178843.1	WP_012178842.1	WP_012178841.1	WP_012178840.1	WP_012178839.1	WP_012178838.1	WP_012178837.1	WP_012178836.1	WP_012178835.1	WP_012178834.1	WP_012178833.1	WP_012178832.1	WP_012178831.1
Erythrobacter litoralis HTCC2594		WP_011415722.1	WP_011415720.1		WP_011415718.1	WP_011415717.1	WP_011415716.1		WP_011415714.1	WP_011415713.1	WP_011415712.1	WP_011415711.1	WP_011415710.1		WP_011415708.1	WP_011415707.1
Hirschia baltica ATCC 49814		WP_083773149.1	WP_015827091.1		WP_015827093.1	WP_041302055.1	WP_015827101.1		WP_015827102.1	WP_015827104.1				WP_015827106.1	WP_015827107.1	WP_015827108.1	WP_015827109.1
Hyphomicrobium denitrificans 1NES1		WP_081625105.1			WP_051112067.1	WP_015598128.1	WP_041321062.1	WP_015598126.1	WP_015598124.1	WP_015598123.1	WP_015598120.1	WP_015598119.1	WP_015598118.1	WP_015598117.1	WP_015598116.1	WP_015598115.1	WP_041320242.1
Hyphomicrobium denitrificans ATCC 51888		WP_013215134.1	WP_013215135.1		WP_013215139.1	WP_013215140.1	WP_013215141.1	WP_013215142.1	WP_013215144.1	WP_013215145.1	WP_013215146.1	WP_013215147.1	WP_013215148.1	WP_013215149.1	WP_013215150.1	WP_013215151.1	WP_013215152.1
Hyphomicrobium nitrativorans NL23		WP_041316519.1	WP_023787844.1		WP_023787843.1	WP_041318612.1	WP_023787841.1	WP_041318607.1	WP_023787838.1	WP_023787837.1	WP_023787836.1	WP_081717721.1	WP_023787834.1	WP_023787833.1	WP_023787832.1	WP_081717720.1	WP_023787830.1
Hyphomicrobium sp. MC1		WP_085941691.1	WP_013948015.1		WP_013948007.1	WP_013948006.1	WP_013948005.1	WP_013948004.1	WP_013948002.1	WP_013948001.1	WP_013948000.1	WP_013947999.1	WP_013947998.1	WP_013947997.1	WP_013947996.1	WP_013947995.1	WP_013947994.1
Jannaschia sp. CCS1		WP_011454753.1	WP_011454754.1	WP_011454755.1	WP_011454756.1	WP_011454757.1	WP_011454758.1	WP_011454759.1	WP_011454760.1	WP_011454761.1	WP_011454762.1	WP_011454763.1	WP_011454764.1	WP_011454765.1	WP_011454766.1	WP_011454767.1	WP_011454768.1
Ketogulonicigenium vulgare WSH-001	YP_005794484.1		YP_005794485.1	YP_005794486.1	YP_005794487.1	YP_005794488.1	YP_005794489.1	YP_005794490.1	YP_005794491.1	YP_005794492.1	YP_005794493.1	YP_005794494.1	YP_005794495.1	YP_005794496.1	YP_005794497.1	YP_005794498.1	YP_005794499.1
Ketogulonicigenium vulgare Y25	WP_013383943.1	WP_049776461.1	WP_013383945.1	WP_013383946.1	WP_013383947.1	WP_013383948.1		WP_013383951.1		WP_013383953.1	WP_013383954.1	WP_013383955.1	WP_013383956.1	WP_013383957.1	WP_013383958.1	WP_013383959.1	WP_013383960.1
Leisingera methylohalidivorans DSM 14336		WP_044008374.1	WP_024090124.1	WP_024090123.1	WP_024090122.1	WP_024090121.1	WP_024090120.1	WP_024090119.1	WP_024090118.1	WP_024090117.1	WP_024090116.1	WP_024090115.1	WP_024090114.1	WP_024090113.1	WP_024090112.1	WP_044008373.1	WP_024090110.1
Maricaulis maris MCS10		WP_011642858.1	WP_011642859.1		WP_011642861.1	WP_011642862.1	WP_083759510.1		WP_011642865.1	WP_011642866.1	WP_011642867.1	WP_011642868.1	WP_011642869.1	WP_011642870.1	WP_011642871.1	WP_011642872.1	WP_011642873.1
Methylobacterium extorquens AM1		WP_003602217.1	WP_012752459.1		WP_003602213.1	WP_012752458.1	WP_012752455.1	WP_012752454.1	WP_003607719.1	WP_003607717.1	WP_043765964.1	WP_012752452.1	WP_012752451.1	WP_003606567.1	WP_003606566.1	WP_003606565.1	WP_012752450.1
Methylobacterium extorquens CM4		WP_015950380.1	WP_015950379.1		WP_015950378.1	WP_015950377.1	WP_015950375.1	WP_015950374.1	WP_041928971.1	WP_015950372.1	WP_041929223.1	WP_015950370.1	WP_015950369.1	WP_015950368.1	WP_015950367.1	WP_015950366.1	WP_015950365.1
Methylobacterium extorquens DM4		WP_015822066.1	WP_015822065.1		WP_015822064.1	WP_015822063.1	WP_015822061.1	WP_015822060.1	WP_015822059.1	WP_041357588.1	WP_041357586.1	WP_015822056.1	WP_041357584.1	WP_015822054.1	WP_015822053.1	WP_015822052.1	WP_015822051.1
Methylobacterium extorquens PA1		WP_042508766.1	WP_012253057.1		WP_012253056.1	WP_012253055.1	WP_012253052.1	WP_012253051.1	WP_012253050.1	WP_012253049.1	WP_012253048.1	WP_012253047.1	WP_012253046.1	WP_012253045.1	WP_012253044.1	WP_012253043.1	WP_012253042.1
Methylobacterium nodulans ORS 2060			WP_015928672.1			WP_015928674.1	WP_015928677.1	WP_015928678.1	WP_015928680.1	WP_015928681.1	WP_015928682.1			WP_015928685.1	WP_015928686.1	WP_015928687.1	WP_015928688.1
Methylobacterium nodulans ORS 2060			WP_015929253.1			WP_015929255.1		WP_015929250.1	WP_015929248.1	WP_015929247.1	WP_015929246.1			WP_015929244.1	WP_015929243.1	WP_015929242.1	WP_015929241.1
Methylobacterium nodulans ORS 2060			WP_015929253.1			WP_015929255.1		WP_015930805.1	WP_015930807.1	WP_015930808.1	WP_015929246.1			WP_015930810.1	WP_015930811.1	WP_015930812.1	WP_015930813.1
Methylobacterium nodulans ORS 2060			WP_015933629.1			WP_015933627.1	WP_083786641.1	WP_015933621.1			WP_015933616.1			WP_015933613.1	WP_015933612.1	WP_015932913.1	WP_015933611.1
Methylobacterium populi BJ001		WP_012453345.1	WP_012453344.1		WP_012453343.1	WP_012453342.1	WP_012453339.1	WP_012453338.1	WP_012453337.1	WP_012453336.1	WP_012453335.1	WP_012453334.1	WP_012453333.1	WP_012453332.1	WP_012453331.1	WP_012453330.1	WP_012453329.1
Methylobacterium radiotolerans JCM 2831		WP_012321871.1	WP_012321873.1		WP_012321874.1	WP_012321875.1	WP_012321879.1	WP_012321880.1	WP_012321881.1	WP_012321882.1	WP_012321883.1		WP_012321884.1	WP_012321886.1	WP_012321887.1		WP_012321889.1
Methylocystis sp. SC2		WP_083858800.1			WP_014890964.1	WP_014890965.1	WP_014890966.1	WP_014890967.1	WP_014890968.1	WP_014890969.1	WP_014890970.1	WP_014890971.1	WP_014890972.1	WP_014890973.1	WP_014890974.1	WP_014890975.1	WP_014890976.1
Nitrobacter hamburgensis X14		WP_011509921.1	WP_011509923.1		WP_011509926.1	WP_011509928.1	WP_011509930.1		WP_011509931.1	WP_011509932.1	WP_011509933.1	WP_011509934.1	WP_011509935.1	WP_011509936.1	WP_011509937.1	WP_011509938.1	WP_011509939.1
Nitrobacter winogradskyi Nb-255		WP_011314451.1	WP_011314452.1		WP_011314454.1	WP_011314458.1	WP_011314463.1		WP_011314464.1	WP_011314465.1	WP_011314466.1	WP_011314467.1	WP_011314468.1	WP_011314469.1	WP_011314470.1	WP_011314471.1	WP_011314472.1
Novosphingobium aromaticivorans DSM 12444		WP_011446757.1	WP_011446758.1		WP_011446760.1	WP_011446761.1	WP_011446762.1		WP_011446763.1	WP_011446764.1	WP_011446765.1		WP_011446767.1		WP_011446769.1	WP_011446770.1
Novosphingobium sp. PP1Y		WP_013834418.1	WP_013834419.1		WP_013834421.1	WP_013834422.1	WP_013834423.1		WP_013834424.1	WP_013834425.1	WP_013834426.1	WP_041559146.1	WP_013834427.1		WP_013834429.1	WP_083835241.1
Octadecabacter antarcticus 307		WP_015500384.1	WP_015500383.1	WP_015500382.1	WP_015500381.1	WP_015500380.1	WP_044043789.1	WP_015500378.1	WP_015500377.1	WP_015500376.1	WP_015500375.1	WP_015500374.1	WP_044043788.1	WP_015500372.1	WP_015500371.1	WP_015500370.1	WP_015500369.1
Octadecabacter arcticus 238			WP_015494482.1	WP_015494483.1			WP_015494485.1	WP_015494486.1	WP_015494487.1	WP_015494488.1	WP_015494489.1	WP_015494490.1	WP_015494491.1	WP_015494492.1	WP_015494493.1	WP_015494494.1
Oligotropha carboxidovorans OM4		WP_012563749.1	WP_012563747.1		WP_012563744.1	WP_012563740.1	WP_012563735.1	WP_012563734.1	WP_012563733.1	WP_012563732.1	WP_012563731.1	WP_012563730.1	WP_012563729.1	WP_012563728.1	WP_012563727.1	WP_012563726.1	WP_012563725.1
Oligotropha carboxidovorans OM5		WP_012563749.1	WP_012563747.1		WP_012563744.1	WP_012563740.1	WP_012563735.1	WP_012563734.1	WP_012563733.1	WP_012563732.1	WP_012563731.1	WP_012563730.1	WP_012563729.1	WP_012563728.1	WP_012563727.1	WP_012563726.1	WP_012563725.1
Oligotropha carboxidovorans OM5		WP_012563749.1	WP_012563747.1		WP_012563744.1	WP_012563740.1	WP_012563735.1	WP_012563734.1	WP_012563733.1	WP_012563732.1	WP_012563731.1	WP_012563730.1	WP_012563729.1	WP_012563728.1	WP_012563727.1	WP_012563726.1	WP_012563725.1
Paracoccus aminophilus JCM 7686	WP_020949339.1	WP_051201504.1	WP_020949341.1	WP_020949342.1	WP_020949343.1	WP_020949344.1	WP_020949345.1	WP_020949346.1	WP_020949347.1	WP_020949348.1	WP_020949349.1	WP_020949350.1	WP_020949351.1	WP_020949352.1	WP_041527541.1	WP_020949354.1	WP_020949355.1
Paracoccus denitrificans PD1222	WP_049792375.1	WP_086000162.1	WP_011749175.1	WP_011749174.1	WP_011749173.1	WP_011749172.1	WP_011749171.1	WP_011749170.1	WP_011749169.1	WP_011749168.1	WP_011749167.1	WP_011749166.1	WP_011749165.1	WP_041530318.1	WP_011749163.1	WP_011749162.1	WP_011749161.1
Parvibaculum lavamentivorans DS-1		WP_012109778.1	WP_012109780.1		WP_049767713.1	WP_012109783.1	WP_012109785.1	WP_083762501.1	WP_012109787.1	WP_012109788.1	WP_012109790.1	WP_012109791.1	WP_012109792.1	WP_012109793.1	WP_012109794.1	WP_012109795.1	WP_012109796.1
Parvularcula bermudensis HTCC2503		WP_013300641.1	WP_013300642.1		WP_013300644.1	WP_041534946.1	WP_013300646.1	WP_013300647.1	WP_013300648.1	WP_013300649.1	WP_013300650.1		WP_013300651.1	WP_083811110.1	WP_013300653.1	WP_013300654.1	WP_013300655.1
Pelagibacterium halotolerans B2		WP_014129943.1	WP_014129944.1		WP_014129947.1	WP_014129948.1	WP_014129949.1	WP_014129950.1	WP_014129951.1	WP_014129952.1	WP_014129954.1	WP_014129955.1	WP_014129956.1	WP_014129957.1	WP_014129958.1	WP_014129959.1	WP_014129960.1
Phaeobacter gallaeciensis DSM 26640		WP_024096989.1	WP_024096990.1	WP_024096991.1	WP_024096992.1	WP_024096993.1	WP_043939826.1	WP_024096995.1	WP_024096996.1	WP_024096997.1	WP_024096998.1	WP_024096999.1	WP_024097000.1	WP_024097001.1	WP_024097002.1	WP_024097003.1	WP_024097004.1
Phaeobacter inhibens 2.10		WP_014874873.1	WP_014874872.1	WP_014874871.1	WP_014874870.1	WP_014874869.1	WP_044040925.1	WP_014874867.1	WP_014874866.1	WP_014874865.1	WP_014874864.1	WP_014874863.1	WP_014874862.1	WP_014874861.1	WP_014874860.1	WP_014874859.1	WP_014874858.1
Phaeobacter inhibens DSM 17395		WP_014880173.1	WP_014880172.1	WP_014874871.1	WP_014880171.1	WP_014880170.1	WP_044041730.1	WP_014880168.1	WP_014874866.1	WP_014880167.1	WP_014880166.1	WP_014880165.1	WP_014880164.1	WP_014880163.1	WP_014880162.1	WP_044041499.1	WP_014880160.1
Polymorphum gilvum SL003B-26A1		WP_013653668.1	WP_041375561.1		WP_013653666.1	WP_013653665.1	WP_013653664.1	WP_083812100.1	WP_013653663.1	WP_013653662.1		WP_083812099.1	WP_013653660.1	WP_013653658.1	WP_013653657.1	WP_013653656.1	WP_013653655.1
Rhizobium sp. IRBG74		WP_084317366.1	WP_022555858.1							WP_022555861.1	WP_006700098.1	WP_084317300.1	WP_004440761.1	WP_022555863.1	WP_022555864.1	WP_022555865.1	WP_022555866.1
Rhodobacter capsulatus SB 1003	WP_013067406.1	WP_031321187.1	WP_013067408.1	WP_031323538.1	WP_013067410.1	WP_037091462.1	WP_013067412.1	WP_013067413.1	WP_013067414.1	WP_013067415.1	WP_013067416.1	WP_013067417.1	WP_013067418.1	WP_013067419.1	WP_013067420.1	WP_013067421.1	WP_013067422.1
Rhodobacter sphaeroides ATCC 17025	WP_085996604.1	WP_011908112.1	WP_011908113.1	WP_011908114.1	WP_011908115.1	WP_044247934.1	WP_011908117.1	WP_011908118.1	WP_011908119.1	WP_011908120.1	WP_011908121.1	WP_011908122.1	WP_044247936.1	WP_011908124.1	WP_011908125.1	WP_011908126.1	WP_011908127.1
Rhodobacter sphaeroides ATCC 17029	WP_011337507.1	WP_043828264.1	WP_011840820.1	WP_002719622.1	WP_011840821.1	WP_043828013.1	WP_011840823.1	WP_011840824.1	WP_011840825.1	WP_011840826.1	WP_002719629.1	WP_011840827.1	WP_011840828.1	WP_011840829.1	WP_011840830.1	WP_011840831.1	WP_011840832.1
Rhodobacter sphaeroides KD131	WP_011337507.1	WP_012643961.1	WP_041669323.1	WP_002719622.1	WP_011840821.1	WP_009564487.1	WP_009564486.1	WP_012643963.1	WP_012643964.1	WP_002719628.1	WP_002719629.1	WP_012643965.1	WP_012643966.1	WP_041670027.1	WP_012643968.1	WP_012643969.1	WP_012643970.1
Rhodopseudomonas palustris BisA53		WP_011663326.1	WP_011663328.1		WP_011663331.1	WP_041799577.1	WP_011663342.1	WP_011663343.1	WP_011663344.1	WP_011663345.1	WP_011663346.1	WP_041800555.1	WP_011663348.1	WP_011663349.1	WP_011663350.1	WP_011663351.1	WP_011663352.1
Rhodopseudomonas palustris BisB18		WP_011472263.1	WP_011472264.1		WP_011472267.1	WP_011472268.1	WP_011472276.1	WP_011472277.1	WP_011472278.1	WP_011472279.1	WP_011472281.1	WP_011472282.1	WP_011472283.1	WP_011472284.1	WP_011472285.1	WP_011472286.1	WP_011472287.1
Rhodopseudomonas palustris BisB5		WP_041805243.1 WP_041805246.1	WP_011502385.1		WP_011502388.1	WP_085978261.1	WP_011502399.1	WP_011502400.1	WP_011502401.1	WP_011502402.1	WP_011502403.1	WP_011502404.1	WP_011502405.1	WP_011502406.1	WP_011502410.1	WP_011502411.1	WP_011502412.1
Rhodopseudomonas palustris CGA009		WP_011157398.1	WP_011157391.1		WP_011157393.1	WP_011157394.1	WP_011157402.1	WP_011157403.1	WP_011157404.1	WP_011157405.1	WP_042440960.1	WP_042440961.1	WP_011157407.1	WP_011157408.1	WP_011157410.1	WP_011157411.1	WP_011157417.1
Rhodopseudomonas palustris DX-1		WP_082315600.1	WP_013503314.1			WP_013503310.1	WP_013503298.1	WP_013503297.1	WP_013503296.1	WP_013503295.1	WP_013503294.1	WP_013503293.1	WP_013503292.1	WP_013503291.1	WP_013503283.1	WP_013503282.1	WP_013503276.1
Rhodopseudomonas palustris HaA2		WP_011442369.1	WP_011442368.1		WP_011442363.1	WP_011442360.1	WP_011442348.1	WP_011442347.1	WP_011442346.1	WP_011442345.1	WP_011442344.1	WP_011442343.1	WP_011442342.1	WP_011442341.1	WP_011442340.1	WP_011442339.1	WP_041798318.1
Rhodopseudomonas palustris TIE-1		WP_012495430.1	WP_012495421.1		WP_012495423.1	WP_012495424.1	WP_012495434.1	WP_012495435.1	WP_012495436.1	WP_012495437.1	WP_012495438.1	WP_012495439.1	WP_012495440.1	WP_012495441.1	WP_012495443.1	WP_012495444.1	WP_012495450.1
Roseobacter denitrificans OCh 114		WP_044033154.1	WP_011569162.1	WP_044033153.1	WP_011569160.1	WP_011569159.1	WP_011569158.1	WP_011569157.1	WP_011569156.1	WP_011569155.1	WP_044033152.1	WP_074958634.1	WP_011569152.1	WP_011569151.1	WP_011569150.1	WP_011569149.1	WP_011569148.1
Roseobacter litoralis Och 149	WP_052304789.1		WP_013961336.1	WP_013961337.1	WP_013961338.1	WP_013961339.1	WP_013961340.1	WP_013961341.1	WP_013961342.1	WP_013961343.1	WP_013961344.1	WP_013961345.1	WP_013961346.1	WP_013961347.1	WP_013961348.1	WP_013961349.1	WP_013961350.1
Ruegeria pomeroyi DSS-3	WP_044028337.1	WP_011047986.1	WP_011047985.1	WP_044029238.1	WP_011047983.1	WP_011047982.1	WP_044028335.1	WP_011047980.1	WP_011047979.1	WP_011047978.1	WP_011047977.1	WP_011047976.1	WP_044028333.1	WP_011047975.1	WP_011047974.1	WP_011047973.1	WP_011047972.1
Ruegeria sp. TM1040		WP_044027072.1	WP_011538398.1	WP_011538399.1	WP_011538400.1	WP_011538401.1	WP_011538402.1	WP_011538403.1	WP_011538404.1	WP_011538405.1	WP_011538406.1	WP_011538407.1	WP_011538408.1	WP_011538409.1	WP_011538410.1	WP_011538411.1	WP_011538412.1
Sphingobium chlorophenolicum L-1		WP_041390649.1	WP_041390233.1		WP_013846176.1	WP_013846177.1	WP_013846178.1		WP_013846179.1	WP_013846181.1	WP_013846182.1	WP_013846183.1			WP_013846186.1	WP_013846187.1
Sphingobium japonicum UT26S		WP_013039646.1	WP_013039648.1		WP_007684096.1	WP_013039650.1	WP_013039651.1		WP_013039653.1	WP_013039654.1		WP_007684086.1			WP_013039657.1	WP_013039658.1
Sphingobium sp. SYK-6		WP_083853425.1	WP_014077636.1		WP_014077635.1	WP_014077634.1	WP_014077633.1		WP_014077632.1	WP_014077631.1	WP_014077630.1	WP_014077629.1	WP_041393569.1		WP_014077626.1	WP_014077625.1
Sphingomonas sp. MM-1		WP_015460094.1	WP_015460095.1		WP_015460097.1	WP_041865533.1	WP_015460102.1		WP_015460105.1	WP_015460106.1	WP_015460107.1				WP_015460111.1	WP_015460112.1
Starkeya novella DSM 506		WP_041781954.1	WP_013165537.1		WP_013165540.1	WP_013165541.1	WP_013165544.1	WP_013165545.1	WP_013165546.1	WP_013165547.1	WP_013165548.1	WP_013165549.1	WP_013165550.1	WP_013165551.1	WP_013165552.1	WP_013165553.1	WP_013165554.1
Xanthobacter autotrophicus Py2		WP_012115124.1	WP_012115127.1			WP_012115132.1	WP_012115135.1	WP_012115136.1		WP_012115138.1	WP_012115139.1	WP_012115140.1	WP_012115141.1	WP_012115145.1	WP_012115146.1	WP_012115147.1	WP_012115148.1
