## Supplementary Tables S1-S15 for "Machine-learning classification suggests that many alphaproteobacterial prophages may instead be gene transfer agents": Table S6.xlsx

### Sheet: Table S6
Table S6. Substitution matrices that were used to generate pairwise phylogenetic distances within training datasets.
Gene	"true GTAs"	"true viruses"
g2	LG	VT
g3	LG	PMB
g4	WAG	BLOSUM62
g5	LG	PMB
g6	LG	LG
g8	LG	VT
g9	LG	PMB
g12	LG	LG
g13	WAG	WAG
g14	WAG	BLOSUM62
g15	LG	VT
