## Supplementary Tables S1-S15 for "Machine-learning classification suggests that many alphaproteobacterial prophages may instead be gene transfer agents": Table S7.xlsx

### Sheet: Table S7
Table S7. Grouping of amino acids into classes based on their physicochemical properties (after Kaundal et al., 2013).
Physicochemical property	Amino acids
Charged residues	D, R, E, K, H
Hydrophilic (polar) and neutral	N, Q, S, T, Y
Basic polar or Positively charged	H, K, R
Acidic polar or Negatively charged	D, E
Aliphatic	A, G, I, L, V
Aromatic	F, W, Y
Small	T, D, N
Tiny	G, A, S, P
Large	F, R, W, Y
Hydrophobic (non-polar) and aromatic	W, F
Hydrophobic (non-polar) and neutral	A, C, G, I, L, M, F, P, W, V
Amidic (contains amide group)	N, Q
Cyclic	P
Hydroxylic	S, T
Sulfur-containing	C, M
H-bonding	C, W, N, Q, S, T, Y, K, R, H, D, E
Acidic and their Amide	D, E, N, Q
Ionizable	D, E, H, C, Y, K, R
Forms covalent cross-link (disulfide bond)	C
