## Supplementary Tables S1-S15 for "Machine-learning classification suggests that many alphaproteobacterial prophages may instead be gene transfer agents": Table S9.xlsx

### Sheet: Table S9
Table S9. Information about 83 marker genes that were used to reconstruct reference phylogeny of Alphaproteobacteria.
Accession ID	Gene Symbol	Best Substituion Model	Coordinates of the gene partition in the concatenated alignment
PF02576.17	yhbC	WAGF	1-743
PF01025.19	grpE	LGF	744-1268
PF00466.20	rplJ	LGF	1269-1497
PF00410.19	rpsH	LG	1498-1635
PF00380.19	rpsI	DAYHOFFF	1636-1986
TIGR00006	rsmH	WAGF	1987-3064
TIGR00019	prfA	LGF	3065-3524
TIGR00029	rpsT	LG	3525-3654
TIGR00043	ybeY	VTF	3655-4257
TIGR00054	rseP	LGF	4258-5316
TIGR00059	rplQ	LG	5317-5509
TIGR00061	rplU	WAGF	5510-5986
TIGR00064	ftsY	VTF	5987-7125
TIGR00082	rbfA	LGF	7126-7491
TIGR00084	ruvA	LGF	7492-8086
TIGR00086	smpB	LG	8087-8297
TIGR00088	trmD	WAGF	8298-9040
TIGR00090	rsfS	LGF	9041-9438
TIGR00092	ychF	LGF	9439-9818
TIGR00095	rsmD	LGF	9819-10889
TIGR00116	tsf	LGF	10890-11319
TIGR00138	rsmG	LGF	11320-11844
TIGR00158	rplI	LGF	11845-12267
TIGR00166	rpsF	VTF	12268-13290
TIGR00168	infC	LG	13291-13653
TIGR00194	uvrC	LGF	13654-15101
TIGR00250	yqgF	LGF	15102-15468
TIGR00337	pyrG	LG	15469-16203
TIGR00396	leuS	LGF	16204-18347
TIGR00414	serS	LGF	18348-19649
TIGR00416	radA	LGF	19650-20408
TIGR00420	trmU	LGF	20409-21080
TIGR00431	truB	WAGF	21081-22066
TIGR00435	cysS	WAGF	22067-24033
TIGR00436	era	LGF	24034-24542
TIGR00456	argS	LGF	24543-25591
TIGR00468	pheS	LG	25592-26162
TIGR00472	pheT	LGF	26163-27615
TIGR00487	infB	WAGF	27616-30567
TIGR00496	frr	LG	30568-30817
TIGR00593	polA	LGF	30818-32765
TIGR00615	recR	LG	32766-33058
TIGR00631	uvrB	WAGF	33059-35109
TIGR00634	recN	LGF	35110-35927
TIGR00635	ruvB	LGF	35928-36478
TIGR00643	recG	LGF	36479-37581
TIGR00717	rpsA	LGF	37582-38578
TIGR00755	rsmA	LGF	38579-39019
TIGR00810	secG	DCMUTF	39020-39948
TIGR00959	ffh	LGF	39949-41120
TIGR00963	secA	LGF	41121-43040
TIGR00964	secE	LGF	43041-43263
TIGR00967	secY	LGF	43264-43883
TIGR01009	rpsC	LG	43884-44216
TIGR01011	rpsB	LGF	44217-44842
TIGR01017	rpsD	LG	44843-45089
TIGR01021	rpsE	WAGF	45090-45705
TIGR01029	rpsG	LG	45706-45901
TIGR01032	rplT	LG	45902-46057
TIGR01044	rplV	LG	46058-46290
TIGR01066	rplM	LG	46291-46476
TIGR01071	rplO	WAG	46477-46910
TIGR01079	rplX	LG	46911-47066
TIGR01128	holA	LGF	47067-47748
TIGR01164	rplP	LG	47749-47904
TIGR01169	rplA	LG	47905-48197
TIGR01171	rplB	LG	48198-48512
TIGR01391	dnaG	LGF	48513-50571
TIGR01510	coaD	LG	50572-50836
TIGR01632	rplK	LGF	50837-51012
TIGR01953	nusA	LGF	51013-52451
TIGR02012	recA	LGF	52452-53007
TIGR02013	rpoB	LGF	53008-56922
TIGR02027	rpoA	LG	56923-57443
TIGR02191	rnc	LGF	57444-58503
TIGR02273	rimM	WAGF	58504-59335
TIGR02386	rpoC	LGF	59336-62805
TIGR02729	cgtA	LGF	62806-63467
TIGR03625	rplC	WAG	63468-63999
TIGR03632	rpsK	LGF	64000-64212
TIGR03654	rplF	LG	64213-64433
TIGR03723	tsaD	LGF	64434-65387
TIGR03953	rplD	LG	65388-65697
