## Supplementary Tables S1-S15 for "Machine-learning classification suggests that many alphaproteobacterial prophages may instead be gene transfer agents": Table S11.xlsx

### Sheet: Table S11
Table S11. Phylogenetic distances of the "truly viral" homologs of the genes g6 and g12 to “true GTAs” and to other “true viruses” in the training datasets. Data for the g6 and g12 homologs are shown in separate tabs. Viral homologs that are more closely related to "true GTAs" than to other "true viruses" are highlighted in yellow.

### Sheet: g6
Protein RefSeq ID	Virus name	Average phylogenetic distance to "true GTAs"	Average phylogenetic distance to other "true viruses"	Smallest phylogenetic distance to a "true GTA"	Smallest phylogenetic distance to a "true virus"
NP_536364.1	Burkholderia_virus_phiE125	3.63972	4.44282	2.6171	0.101263
NP_665931.1	Natrialba_phage_PhiCh1	4.56964	5.63078	3.45728	4.17747
NP_858957.1	Xanthomonas_virus_Xp10	3.58716	3.84022	2.65888	2.14125
YP_001111087.1	Burkholderia_virus_phi6442	3.69699	4.31905	2.57297	0.101263
YP_002117567.1	Rhizobium_phage_16_3	3.06813	3.56114	2.14519	2.19169
YP_003090182.1	Burkholderia_phage_KS9	3.59027	4.11789	2.44961	2.55566
YP_006560247.1	Marinomonas_phage_P12026	3.73518	4.87784	2.79225	2.08091
YP_007111583.1	Enterobacteria_phage_mEp235	2.41873	2.87943	1.50248	1.91455
YP_007518392.1	Rhodobacter_phage_RcapNL	2.4289	3.9551	1.79447	1.81784
YP_007673304.1	Tetraselmis_viridis_virus_S20	3.8864	5.06874	3.0818	2.92317
YP_007878106.1	Vibrio_phage_henriette_12B8	4.30317	4.35305	3.0951	2.25703
YP_008240964.1	Cellulophaga_phage_phi18:1	4.07291	4.38549	3.29839	0.027765
YP_008241027.1	Cellulophaga_phage_phi12:1	3.97357	4.39035	3.25421	0.02209
YP_008241366.1	Cellulophaga_phage_phi17:1	3.91465	4.49715	3.18697	0.02209
YP_008242166.1	Cellulophaga_phage_phi39:1	4.34491	4.56543	3.43815	2.81904
YP_009017594.1	Psychrobacter_phage_Psymv2	3.70153	3.88391	2.64453	1.91455
YP_009100920.1	Idiomarinaceae_phage_1N2_2	3.68335	4.18918	2.73806	1.73253
YP_009226052.1	Pseudoalteromonas_phage_Pq0	3.33341	4.19751	2.06514	1.73253
YP_009304036.1	Brucella_phage_BiPBO1	2.59415	3.13622	1.82016	1.81784

### Sheet: g12
Protein RefSeq ID	Virus name	Average phylogenetic distance to "true GTAs"	Average phylogenetic distance to other "true viruses"	Smallest phylogenetic distance to a "true GTA"	Smallest phylogenetic distance to a "true virus"
YP_004421849.1	Roseobacter_phage_RDJL_Phi_1	1.47205	2.17386	1.11413	1.14868
YP_006987992.1	Caulobacter_virus_phiCbK	1.74467	1.46406	1.39873	1e-06
YP_006988353.1	Caulobacter_phage_CcrColossus	1.82101	1.83094	1.4428	0.898182
YP_006988775.1	Caulobacter_virus_Magneto	1.72992	1.45034	1.37613	0.004626
YP_006989124.1	Caulobacter_virus_Rogue	1.76024	1.49318	1.3517	0.099444
YP_006989477.1	Caulobacter_virus_Karma	1.74467	1.46406	1.39873	1e-06
YP_006989825.1	Caulobacter_virus_Swift	1.74221	1.45342	1.39796	0.004626
YP_007001521.1	Synechococcus_phage_metaG_MbCM1	4.39364	4.65775	3.45998	3.97177
YP_007673289.1	Tetraselmis_viridis_virus_S20	2.41323	3.16931	1.8998	2.15207
YP_009126439.1	Paracoccus_phage_vB_PmaS_IMEP1	1.22001	1.86636	0.929756	1.14868
YP_009213481.1	Rhodobacter_phage_RcRhea	1.14048	2.30084	0.843434	1.32114
YP_224007.1	Alphaproteobacteria_virus_phiJl001	1.68544	2.03581	1.37502	1.50099
