## Supplementary Tables S1-S15 for "Machine-learning classification suggests that many alphaproteobacterial prophages may instead be gene transfer agents": Table S12.xlsx

### Sheet: Table S12
Table S12. Summary of the alphaproteobacterial RcGTA homologs’ classification.
RcGTA Gene	Number of alphaproteobacterial homologs	Number of homologs classified as "GTA"	Percent of homologs classified as "GTA"
g2	648	589	90.8951
g3	992	553	55.746
g4	839	621	74.0167
g5	859	535	62.2817
g6	722	536	74.2382
g8	728	603	82.8297
g9	557	484	86.8941
g12	520	437	84.0385
g13	655	614	93.7405
g14	644	581	90.2174
g15	553	492	88.9693
Combined	7717	6045	78.3335
