## Supplementary Tables S1-S15 for "Machine-learning classification suggests that many alphaproteobacterial prophages may instead be gene transfer agents": Table S15.xlsx

### Sheet: Table S15
Table S15. Results of the fitness experiments with the knock-out mutants of the RcGTA-like head-tail cluster genes in three alphaproteobacterial genomes. The data was retrieved from the Fitness Browser (Price et al 2018). Each row corresponds to a separate experiment, in which the specified gene was knocked out (column B) and decreased fitness (columns E and F) was associated with a specific cond…
Organism	gene	group	condition	fitness	t-score
Dinoroseobacter shibae DFL-12	g2	stress	m.b. L-Lysine 200 mM	-0.9	-4.2
Dinoroseobacter shibae DFL-12	g3.5	carbon source	propionate (C)	-1.6	-4
Phaeobacter inhibens BS107	g3	temperature	marine broth tube 15C sample2	-1.4	-5.2
Phaeobacter inhibens BS107	g3	carbon source	D,L-Lactate (C)	-1	-4.2
Phaeobacter inhibens BS107	g5	carbon source	Fumarate (C)	-1.5	-4.4
Phaeobacter inhibens BS107	g9	marine broth	marine broth	-2.1	-4.3
Caulobacter vibrioides NA1000	g2	stress	PYE with Sisomicin 0.004 mg/ml	-0.7	-4.1
Caulobacter vibrioides NA1000	g2	stress	PYE with Tetracycline 0.00005 mg/ml	-0.7	-4.3
Caulobacter vibrioides NA1000	g2	stress	PYE with Carbenicillin 0.1 mg/ml	-0.7	-4.1
Caulobacter vibrioides NA1000	g3	carbon source	D-Raffinose (C)	-1	-6.8
Caulobacter vibrioides NA1000	g3	stress	PYE with benzoic 0.2 mg/ml	-1	-5.8
Caulobacter vibrioides NA1000	g3	carbon source	Beta-Lactose (C)	-1	-6.5
Caulobacter vibrioides NA1000	g3	carbon source	Beta-Lactose (C)	-1	-5.9
Caulobacter vibrioides NA1000	g3	carbon source	Beta-Lactose (C)	-1	-5.9
Caulobacter vibrioides NA1000	g3	carbon source	m-Inositol (C)	-1	-6.2
Caulobacter vibrioides NA1000	g3	carbon source	D-Xylose (C)	-0.9	-6.4
Caulobacter vibrioides NA1000	g3	carbon source	D-Xylose (C)	-0.9	-6
Caulobacter vibrioides NA1000	g3	carbon source	a-Cyclodextrin (C)	-0.9	-4.9
Caulobacter vibrioides NA1000	g3	carbon source	a-Cyclodextrin (C)	-0.9	-4.8
Caulobacter vibrioides NA1000	g3	carbon source	NAG (C)	-0.9	-5.7
Caulobacter vibrioides NA1000	g3	carbon source	a-Cyclodextrin (C)	-0.9	-5
Caulobacter vibrioides NA1000	g3	stress	PYE with Chloramphenicol 0.0001 mg/ml	-0.8	-5.5
Caulobacter vibrioides NA1000	g3	stress	PYE with Cisplatin 0.005 mg/ml	-0.8	-5.3
Caulobacter vibrioides NA1000	g3	nitrogen source	D-Glucosamine Hydrochloride (N)	-0.8	-5.5
Caulobacter vibrioides NA1000	g3	nitrogen source	Ammonium chloride (N)	-0.8	-5.5
Caulobacter vibrioides NA1000	g3	carbon source	D-Cellobiose (C)	-0.8	-5.4
Caulobacter vibrioides NA1000	g3	nitrogen source	nitrate (N)	-0.8	-4.9
Caulobacter vibrioides NA1000	g3	stress	PYE with nitrite 1.25 mM	-0.8	-4.8
Caulobacter vibrioides NA1000	g3	stress	PYE with Spectinomycin 0.025 mg/ml	-0.8	-4.9
Caulobacter vibrioides NA1000	g4	carbon source	D-Mannitol (C)	-1.9	-4.8
Caulobacter vibrioides NA1000	g4	carbon source	D-Maltose (C)	-1.6	-4.2
Caulobacter vibrioides NA1000	g4	carbon source	m-Inositol (C)	-1.4	-4
Caulobacter vibrioides NA1000	g5	stress	PYE with Sisomicin 0.004 mg/ml	-1.2	-5
Caulobacter vibrioides NA1000	g5	nitrogen source	Cytidine (N)	-1	-5.2
Caulobacter vibrioides NA1000	g5	stress	PYE with perchlorate 25 mM	-1	-4.8
Caulobacter vibrioides NA1000	g5	stress	PYE with Carbenicillin 0.25 mg/ml	-1	-4.2
Caulobacter vibrioides NA1000	g5	stress	PYE with sodium fluoride 30 mM	-0.9	-4.8
Caulobacter vibrioides NA1000	g5	stress	PYE with Carbenicillin 0.1 mg/ml	-0.9	-4.3
Caulobacter vibrioides NA1000	g5	carbon source	NAG (C)	-0.9	-4.3
Caulobacter vibrioides NA1000	g5	nitrogen source	Casamino Acids (N)	-0.9	-4.2
Caulobacter vibrioides NA1000	g5	stress	PYE with Chlorate 40 mM	-0.9	-5.1
Caulobacter vibrioides NA1000	g5	stress	PYE with Cisplatin 0.005 mg/ml	-0.8	-4.3
Caulobacter vibrioides NA1000	g5	pye	PYE	-0.8	-4.1
Caulobacter vibrioides NA1000	g5	stress	PYE with Chlorite 0.5 mM	-0.8	-4.2
Caulobacter vibrioides NA1000	g8	carbon source	D-Raffinose (C)	-2	-4
Caulobacter vibrioides NA1000	g9	stress	PYE with Tetracycline 0.0001 mg/ml	-1.8	-4
Caulobacter vibrioides NA1000	g9	stress	PYE with Cisplatin 0.005 mg/ml	-1.5	-4.4
Caulobacter vibrioides NA1000	g9	pye	PYE	-1.4	-4
Caulobacter vibrioides NA1000	g12	stress	PYE with perchlorate 25 mM	-1.3	-4.3
Caulobacter vibrioides NA1000	g12	carbon source	D-Maltose (C)	-1.2	-4
Caulobacter vibrioides NA1000	g12	carbon source	D-Salicin (C)	-1.1	-4.5
Caulobacter vibrioides NA1000	g12	carbon source	L-Proline (C)	-1.1	-4.3
Caulobacter vibrioides NA1000	g14	stress	PYE with Carbenicillin 0.25 mg/ml	-1.4	-4.1
Caulobacter vibrioides NA1000	g14	nitrogen source	Ammonium chloride (N)	-1.2	-4.5
Caulobacter vibrioides NA1000	g14	carbon source	D-Maltose (C)	-1.2	-4.2
Caulobacter vibrioides NA1000	g14	stress	PYE with Carbenicillin 0.1 mg/ml	-1.1	-4.4
Caulobacter vibrioides NA1000	g14	carbon source	D-Maltose (C)	-1.1	-4
Caulobacter vibrioides NA1000	g14	carbon source	D-Cellobiose (C)	-1	-4
